# Age-associated transcriptional programs in tumor-associated macrophages are associated with tumor progression in HPV-negative oral cancer

**DOI:** 10.64898/2026.10.02.756061

**Authors:** Hemant Gujar, Sarah Hanache, Sadhna Aggarwal

**Affiliations:** Columbia University Medical Center, Columbia University; Department of Leukemia, The University of Texas, MD Anderson Cancer Center; Department of Radiation Oncology, The University of Texas, MD Anderson Cancer Center

## Abstract

Aging and tobacco exposure are major determinants of risk and outcome in HPV-negative oral cavity squamous cell carcinoma (OSCC), yet the cellular programs linking host factors to tumor immunity remain poorly defined. We reprocessed and reanalyzed previously published single-cell RNA-seq data from 19 HPV-negative OSCC tumors and we identified a robust age-and smoking-associated expansion of SPP1^high^ tumor-associated macrophages (TAMs), accompanied by a shift toward a myeloid-dominant and lymphocyte-reduced tumor microenvironment. SPP1^high^ TAMs exhibit a distinct transcriptional state enriched for extracellular-matrix remodeling and metabolic programs and reduced antigen-presentation pathways. They also express inflammatory chemokines such as CXCL2 and CXCL3 and down-regulate the cytotoxic mediator TNFSF10, suggesting a broadly protumor TAM phenotype. Ligand-receptor modeling suggests that SPP1^high^ TAMs act as key communication hubs, with dominant SPP1-CD44 signaling to T-cell subsets. Transcription-factor analysis further implicates a POU2F1/POU2F2/SP1 module in maintaining this state. In the TCGA HNSCC cohort, the association between SPP1 expression and overall survival did not reach statistical significance after adjustment for age and tumor purity. These findings demonstrate that aging and tobacco exposure converge to expand an SPP1^high^ TAM population that remodels the extracellular matrix and suppresses antitumor immunity, highlighting the SPP1-CD44 axis and its upstream regulators as potential therapeutic targets in high-risk OSCC.
