## Supplemental Table 4 for "Age-associated transcriptional programs in tumor-associated macrophages are associated with tumor progression in HPV-negative oral cancer"

cluster	source	mean
1	high	AHR	-0.0535330812883092
2	high	AR	0.170946322877983
3	high	ARNT	0.163219721122908
4	high	ATF1	0.194092087164276
5	high	ATF2	-0.0225860927369298
6	high	ATF3	0.0355576395774548
7	high	ATF4	-0.0108917192139093
8	high	ATF6	0.16340204223142
9	high	BACH1	0.120764398425684
10	high	BCL6	0.0271527654633279
11	high	BMAL1	0.0892020315740364
12	high	CDX2	-0.0514244637714649
13	high	CEBPA	0.0797129759237418
14	high	CEBPB	-0.195614880960103
15	high	CEBPD	0.197837899532937
16	high	CEBPE	-0.0956964890438868
17	high	CLOCK	0.0988737175709675
18	high	CREB1	0.118748358520207
19	high	CREM	0.117929996077727
20	high	CTCF	0.0411493720616103
21	high	E2F1	0.0903626700848167
22	high	E2F2	0.0745335989216114
23	high	E2F3	-0.0863988609213222
24	high	E2F4	0.156860871269406
25	high	E2F6	-0.0173645296221822
26	high	EGR1	0.143030595261727
27	high	ELK1	-0.151386055496557
28	high	EPAS1	0.209484978786009
29	high	ERG	0.185356383729472
30	high	ESR1	0.0202549426255753
31	high	ESR2	0.122163837699675
32	high	ESRRA	-0.0103909643297926
33	high	ETS1	0.0799423394653449
34	high	ETS2	0.033859332511421
35	high	ETV4	0.0985477376268167
36	high	FLI1	-0.0891881791196338
37	high	FOS	0.00437838316877137
38	high	FOSL1	0.232912092200113
39	high	FOSL2	0.081749321126321
40	high	FOXA1	-0.0565060393867355
41	high	FOXA2	-0.0505402307710743
42	high	FOXL2	0.00662837627726947
43	high	FOXM1	0.00723496631784722
44	high	FOXO1	-0.212258269477236
45	high	FOXO3	-0.154395288811134
46	high	FOXO4	-0.136719529511225
47	high	FOXP1	-0.0329988395613722
48	high	GATA1	0.00342975396937744
49	high	GATA2	-0.058522292430612
50	high	GATA3	-0.0125348974617419
51	high	GATA4	-0.0699618202357112
52	high	GLI1	0.00491332181921374
53	high	GLI2	0.031730400410264
54	high	HIC1	-0.0308008287607866
55	high	HIF1A	0.240597315044388
56	high	HNF1A	-0.111871172064045
57	high	HNF4A	0.0603204487890434
58	high	HNF4G	0.085403980101692
59	high	HSF1	0.00863274597388597
60	high	IRF1	-0.100951352384376
61	high	IRF2	-0.0787559698207376
62	high	IRF3	-0.167739598237313
63	high	IRF4	-0.252029737395399
64	high	IRF8	-0.0949175418810283
65	high	IRF9	-0.175021726862863
66	high	JUN	0.13343284957823
67	high	JUNB	-0.0300353506049766
68	high	JUND	0.0443791541013271
69	high	KLF4	-0.00422620057133227
70	high	KLF5	-0.0246102364854577
71	high	KLF6	-0.172230861434887
72	high	KMT2A	-0.0610002062357928
73	high	LEF1	0.20075154303572
74	high	LHX4	-0.122865856333286
75	high	MAF	0.13890276994263
76	high	MAX	0.146130962143585
77	high	MAZ	0.069355966529915
78	high	MEF2A	0.0176410397472302
79	high	MEF2C	0.0175055512906132
80	high	MITF	0.122574675875705
81	high	MXI1	0.0219037428193543
82	high	MYB	-0.0252629879457798
83	high	MYC	0.196101008796758
84	high	MYCN	0.236045437029916
85	high	NANOG	0.0367969648783556
86	high	NFATC1	-0.0370264104661182
87	high	NFATC2	0.00019316808003995
88	high	NFE2L2	0.0869336994567406
89	high	NFIC	0.0340751011732378
90	high	NFKB1	0.0441241341569249
91	high	NFKB2	-0.0596747122762181
92	high	NFYA	-0.0471234530556887
93	high	NFYB	0.00144262398670621
94	high	NR1H2	0.167910097392007
95	high	NR1H3	0.343190069766445
96	high	NR1H4	-0.0510089665906355
97	high	NR2C2	0.082856004781411
98	high	NR2F1	0.0803592471760075
99	high	NR2F2	0.108822788296037
100	high	NR3C1	-0.0259606835300692
101	high	NR4A1	-0.0503297151271247
102	high	NR5A1	-0.167111742561365
103	high	NRF1	0.0432775832136681
104	high	PAX5	-0.0370281500441355
105	high	PAX6	0.128302280514557
106	high	PAX8	0.0209407304375892
107	high	PGR	0.126433423254134
108	high	POU2F1	0.383056085714633
109	high	POU2F2	0.340700872445547
110	high	POU5F1	0.0395475715712549
111	high	PPARA	0.0810391104786173
112	high	PPARG	-0.0230081506094785
113	high	PRDM14	0.0793132839785797
114	high	RARA	0.0336866390046303
115	high	RBPJ	0.0231565721262583
116	high	REL	-0.0972689391112866
117	high	RELA	-0.00968221844286674
118	high	RELB	-0.00354903174607829
119	high	REST	0.0152348980511938
120	high	RFX1	-0.0821008448782518
121	high	RFX5	0.064210796497098
122	high	RUNX1	-0.0223789193790407
123	high	RUNX2	0.136714251092064
124	high	RUNX3	-0.0160893290011982
125	high	RXRA	0.0832785123630333
126	high	SMAD1	0.28729198672788
127	high	SMAD3	-0.0780091859509786
128	high	SMAD4	-0.142307616377634
129	high	SNAI1	0.257254282977375
130	high	SOX10	0.0641707471299827
131	high	SOX2	-0.0773325093348101
132	high	SOX9	-0.122002413620895
133	high	SP1	0.313471045831808
134	high	SP3	0.0940364710702142
135	high	SP4	0.0554442879813844
136	high	SPI1	0.00755949996872836
137	high	SPIB	0.0996507482255852
138	high	SREBF1	0.0808739046303411
139	high	SREBF2	-0.0606051022637154
140	high	SRF	-0.121659618085414
141	high	STAT1	-0.0211566557784017
142	high	STAT2	-0.179307125409317
143	high	STAT3	-0.0269865142897153
144	high	STAT4	-0.0401202622359752
145	high	STAT5A	-0.0491784540691649
146	high	STAT5B	0.0401412494191066
147	high	STAT6	-0.103708247541209
148	high	TAL1	0.000761823608401866
149	high	TBP	0.0742938130307805
150	high	TBX21	0.00391891579270837
151	high	TCF3	0.0170703014639168
152	high	TCF4	0.120139801478112
153	high	TCF7	0.0582768254604142
154	high	TCF7L2	-0.0492762081757609
155	high	TEAD1	-0.0233987242071453
156	high	TFAP2A	0.142553309837219
157	high	TFAP2C	0.0152378655490536
158	high	TFDP1	0.143534890460359
159	high	THAP11	0.106390456302509
160	high	TP53	0.00817499243101336
161	high	TP63	-0.0775466233583179
162	high	TP73	-0.131890305502404
163	high	TWIST1	-0.00706256032272687
164	high	USF1	0.26583879409926
165	high	USF2	0.308741670218452
166	high	VDR	0.000478246419787129
167	high	WT1	-0.115079056645663
168	high	YBX1	-0.0848383148375873
169	high	YY1	0.0415830375262977
170	high	ZBTB33	0.0391942852954334
171	high	ZEB1	0.0911491422347451
172	high	ZNF263	0.114996135216812
173	low	AHR	0.0592730172264321
174	low	AR	-0.189275567497691
175	low	ARNT	-0.180720502332198
176	low	ATF1	-0.214903072065789
177	low	ATF2	0.0250078237914992
178	low	ATF3	-0.0393702087099286
179	low	ATF4	0.0120595535518564
180	low	ATF6	-0.180922372315114
181	low	BACH1	-0.133713025590212
182	low	BCL6	-0.0300641453157844
183	low	BMAL1	-0.0987664716261422
184	low	CDX2	0.0569383090536301
185	low	CEBPA	-0.0882599783422568
186	low	CEBPB	0.216589143196387
187	low	CEBPD	-0.219050518760637
188	low	CEBPE	0.105957279258032
189	low	CLOCK	-0.109475177288297
190	low	CREB1	-0.131480821405991
191	low	CREM	-0.130574712323835
192	low	CTCF	-0.0455614991771082
193	low	E2F1	-0.100051556377237
194	low	E2F2	-0.0825252570282067
195	low	E2F3	0.0956627387867719
196	low	E2F4	-0.173679842466619
197	low	E2F6	0.0192263930761143
198	low	EGR1	-0.158366653531464
199	low	ELK1	0.167618004780358
200	low	EPAS1	-0.23194642373361
201	low	ERG	-0.205230707096018
202	low	ESR1	-0.0224267225848867
203	low	ESR2	-0.135262515853051
204	low	ESRRA	0.0115051066162612
205	low	ETS1	-0.0885139347524579
206	low	ETS2	-0.0374898053862427
207	low	ETV4	-0.109114245050135
208	low	FLI1	0.0987511338807863
209	low	FOS	-0.00484784314184988
210	low	FOSL1	-0.257885444308231
211	low	FOSL2	-0.0905146650026414
212	low	FOXA1	0.0625647424987524
213	low	FOXA2	0.055959266625974
214	low	FOXL2	-0.00733908551144242
215	low	FOXM1	-0.00801071548415377
216	low	FOXO1	0.235017072815627
217	low	FOXO3	0.170949894778102
218	low	FOXO4	0.15137890128659
219	low	FOXP1	0.0365370484698962
220	low	GATA1	-0.00379749981164797
221	low	GATA2	0.0647971826745601
222	low	GATA3	0.0138789170229281
223	low	GATA4	0.0774632820720953
224	low	GLI1	-0.00544013910316233
225	low	GLI2	-0.0351326044542535
226	low	HIC1	0.0341033620668058
227	low	HIF1A	-0.266394693824137
228	low	HNF1A	0.12386624773537
229	low	HNF4A	-0.0667881413536437
230	low	HNF4G	-0.0945611846348211
231	low	HSF1	-0.00955836818108503
232	low	IRF1	0.111775580723364
233	low	IRF2	0.0872003599181853
234	low	IRF3	0.185725010714979
235	low	IRF4	0.279052925905015
236	low	IRF8	0.105094811649385
237	low	IRF9	0.193787945354266
238	low	JUN	-0.147739816227456
239	low	JUNB	0.0332558076420655
240	low	JUND	-0.0491375856244026
241	low	KLF4	0.00467934318814694
242	low	KLF5	0.027249000730844
243	low	KLF6	0.190697837133183
244	low	KMT2A	0.0675407839044124
245	low	LEF1	-0.222276569594552
246	low	LHX4	0.127330071910819
247	low	MAF	-0.153796233608701
248	low	MAX	-0.161799448640078
249	low	MAZ	-0.0769089025734412
250	low	MEF2A	-0.0195325512312387
251	low	MEF2C	-0.0193825354012096
252	low	MITF	-0.135717405011277
253	low	MXI1	-0.0242523107994309
254	low	MYB	0.0279717416533014
255	low	MYC	-0.21712739473997
256	low	MYCN	-0.26135475333368
257	low	NANOG	-0.0407424172236459
258	low	NFATC1	0.0409964644772038
259	low	NFATC2	-0.000708932551208069
260	low	NFE2L2	-0.096254923898487
261	low	NFIC	-0.0377287092434778
262	low	NFKB1	-0.0488552218748626
263	low	NFKB2	0.0660731675369429
264	low	NFYA	0.0521761344111268
265	low	NFYB	-0.00159730533640841
266	low	NR1H2	-0.185913791167929
267	low	NR1H3	-0.379987671691407
268	low	NR1H4	0.0564782613417375
269	low	NR2C2	-0.091740009738531
270	low	NR2F1	-0.0889755442343336
271	low	NR2F2	-0.120491009485556
272	low	NR3C1	0.0287442457085709
273	low	NR4A1	0.055726179026866
274	low	NR5A1	0.18468966942772
275	low	NRF1	-0.0479179018582449
276	low	PAX5	0.040998390576649
277	low	PAX6	-0.142059136147508
278	low	PAX8	-0.0231860420900629
279	low	PGR	-0.139989895858604
280	low	POU2F1	-0.424128210460706
281	low	POU2F2	-0.377231577102194
282	low	POU5F1	-0.0437879500786107
283	low	PPARA	-0.0897283039910465
284	low	PPARG	0.0254751356470542
285	low	PRDM14	-0.0878174305385007
286	low	RARA	-0.0372985952979025
287	low	RBPJ	-0.0256394712486835
288	low	REL	0.107698330916
289	low	RELA	0.0107203674203465
290	low	RELB	0.00392956681663049
291	low	REST	-0.0168684176755704
292	low	RFX1	0.0909038799124194
293	low	RFX5	-0.0710956207881681
294	low	RUNX1	0.0247784368457961
295	low	RUNX2	-0.151373056903604
296	low	RUNX3	0.0178144626107699
297	low	RXRA	-0.0922078195219563
298	low	SMAD1	-0.318096071971477
299	low	SMAD3	0.0863735042223917
300	low	SMAD4	0.157566155244789
301	low	SNAI1	-0.284837658874394
302	low	SOX10	-0.0710512772389198
303	low	SOX2	0.0856242728357078
304	low	SOX9	0.135083783525802
305	low	SP1	-0.347082107968243
306	low	SP3	-0.104119270468304
307	low	SP4	-0.061389147748278
308	low	SPI1	-0.00837004635427602
309	low	SPIB	-0.110335522896441
310	low	SREBF1	-0.0895453844045939
311	low	SREBF2	0.0671033160064359
312	low	SRF	0.134704232691231
313	low	STAT1	0.0234251194257553
314	low	STAT2	0.198532833855989
315	low	STAT3	0.0298800683218914
316	low	STAT4	0.044422045909051
317	low	STAT5A	0.0544514771999189
318	low	STAT5B	-0.0444452833846019
319	low	STAT6	0.114828076305336
320	low	TAL1	-0.000843508028635833
321	low	TBP	-0.0822597607613029
322	low	TBX21	-0.00433911065270491
323	low	TCF3	-0.0189006171208822
324	low	TCF4	-0.133021457969919
325	low	TCF7	-0.0645253961903364
326	low	TCF7L2	0.0545597127190506
327	low	TEAD1	0.025907587413802
328	low	TFAP2A	-0.157838192503095
329	low	TFAP2C	-0.0168717033551332
330	low	TFDP1	-0.15892502038194
331	low	THAP11	-0.117797877450507
332	low	TP53	-0.00905153328612994
333	low	TP63	0.0858613446406268
334	low	TP73	0.146031877147937
335	low	TWIST1	0.00781982373510939
336	low	USF1	-0.294342620355463
337	low	USF2	-0.341845638191876
338	low	VDR	-0.000529525063689536
339	low	WT1	0.127418088830445
340	low	YBX1	0.093934867484069
341	low	YY1	-0.0460416632166174
342	low	ZBTB33	-0.0433967836632203
343	low	ZEB1	-0.100922355818811
344	low	ZNF263	-0.127326276381721
